# Brief Report: Test-Retest Reliability of Explicit Auditory Processing Measures

**DOI:** 10.1101/2020.06.12.149484

**Authors:** Kazuya Saito, Hui Sun, Adam Tierney

## Abstract

In this brief report, we examined the test-retest reliability of our in-house explicit auditory processing measures in the context of 30 L1 and L2 English users. The participants took the same test battery which consisted of a total of four discrimination tasks (encoding acoustic details of formant, pitch, duration, and rise time) and two reproduction tasks (repeating novel melodic and rhythmic patterns) at Days 1 and 2. According to the results, the participants’ initial and second test scores demonstrated medium-to-large associations (*r* = .562-.907). The results suggest that the tests can tap into various dimensions of individuals’ auditory acuity and integration abilities.
