## Supplementary material for "Brief Report: Test-Retest Reliability of Explicit Auditory Processing Measures": Data

id	agegroup	Age	Gender	L1	EFLESL	Englishuse	MusicYesNo	Music_age	Music_years	frequency_threshold_a	frequency_threshold_b	formant_threshold_a	formant_threshold_b	duration_threshold_a	duration_threshold_b	risetime_threshold_a	risetime_threshold_b	Overall_discrimination_a	Overall_discrimination_b	melody_memory_a	melody_memory_b	rhythm_memory_a	rhythm_memory_b	Overall_reproduction_a	Overall_reproduction_b	tran_frequency_a	tran_frequency_b	tran_formant_a	tran_formant_b	tran_duration_a	tran_duration_b	tran_risetime_a	tran_risetime_b	Tran_overall_discrimination_a	Tran_overall_discrimination_b	discriminationMIXab	reproductionMIXab
100	2	30	1	1	1	97	1	7.2	0	11	23	14.6	10.2	10	11.2	7.2	3.25	-0.552624539	-0.233805235	0.8	0.98571	0.82308	0.98462	0.49602561	1.341392813	3.31662479	4.795831523	3.820994635	3.193743885	3.16227766	3.346640106	2.683281573	1.802775638	0.668861317	0.87532552	0.772093418	0.918709211
103	2	33	1	3	1	86	1	10	3	54.6	10.6	31	10.8	20	20	38.4	62	1.003264659	0.41137828	0.74286	0.85714	0.66923	0.67521	-0.336136106	-0.489246887	7.389181281	3.255764119	5.567764363	3.286335345	4.472135955	4.472135955	6.196773354	7.874007874	1.415367323	1.188014427	1.301690875	-0.412691497
104	1	23	1	0	1	100	0		0	18.4	10.4	8.8	11	13.2	11.4	5.6	5	-0.453706641	-0.529068894	0.97143	0.95714	0.93077	0.99231	1.359199625	1.298274233	4.289522118	3.224903099	2.966479395	3.31662479	3.633180425	3.376388603	2.366431913	2.236067977	0.739116607	0.686244203	0.712680405	1.328736929
105	1	29	2	3	1	70	1	24	5	4.8	8	10.2	20.4	12.8	5.2	4.6	8.4	-0.705583619	-0.535260823	0.77143	0.9	0.80769	0.93846	0.363975483	0.882687265	2.19089023	2.828427125	3.193743885	4.516635916	3.577708764	2.28035085	2.144761059	2.898275349	0.542601494	0.681717813	0.612159654	0.623331374
107	2	33	1	3	1	42	0		0	33.8	5	29	28.25	34.6	31.8	9	8	0.505828123	0.167786032	0.47143	0.72857	0.66667	0.66154	-0.927613637	-0.912954448	5.813776741	2.236067977	5.385164807	5.315072906	5.882176468	5.639148872	3	2.828427125	1.227121886	1.080641491	1.153881689	-0.920284042
108	2	45	1	0	1	100	0		0	45.4	35	32.2	19.8	15.4	6	13.8	36.6	0.482306624	0.555504103	0.4	0.61429	0.60769	0.71538	-1.352395769	-0.975629642	6.737952211	5.916079783	5.674504384	4.449719092	3.924283374	2.449489743	3.714835124	6.049793385	1.217500154	1.247198502	1.232349328	-1.164012706
111	2	38	1	3	1	73	1	5	15	18.6	18	6	8.6	19.2	21	14	22.6	-0.283820638	0.091077734	0.94286	0.95714	0.90769	0.9	1.191654312	0.859125299	4.312771731	4.242640687	2.449489743	2.93257566	4.38178046	4.582575695	3.741657387	4.75394573	0.84627381	1.044546664	0.945410237	1.025389805
112	2	31	1	2	1	100	0		0	20.4	6.6	35.6	23.4	26.4	15.6	7.6	7.5	0.184169745	-0.277177624	0.9	0.91429	0.83846	0.83846	0.780574244	0.446819645	4.516635916	2.569046516	5.966573556	4.837354649	5.138093031	3.949683532	2.75680975	2.738612788	1.088195637	0.850189612	0.969192625	0.613696944
113	2	33	2	0	1	100	0		0	8	9	13.6	15.2	30.8571	9.4	14	4.6	-0.177778512	-0.546306055	0.72857	0.78571	0.71538	0.83761	-0.153636303	0.084073129	2.828427125	3	3.687817783	3.898717738	5.554916741	3.065941943	3.741657387	2.144761059	0.906764296	0.67356807	0.790166183	-0.034781587
114	1	28	2	3	1	95	0		0	5.8	2.8	20.2	13.6	7.8	11.8	3.8	2.2	-0.654161286	-0.712246575	0.42857	0.55714	0.64615	0.73077	-1.113860082	-1.061847126	2.408318916	1.673320053	4.494441011	3.687817783	2.792848009	3.435112807	1.949358869	1.483239697	0.588080534	0.536426533	0.562253533	-1.087853604
115	1	26	1	1	1	32	1	6	6	3.6	7.4	12.4	14.4	26.6	39.4	45.4	56.8	0.016228156	0.796840166	1	1	0.81538	0.85385	0.887600787	0.759142214	1.897366596	2.720294102	3.521363372	3.794733192	5.157518783	6.276941931	6.737952211	7.536577473	1.008081423	1.340462669	1.174272046	0.8233715
116	2	30	1	1	1	76	1	8	5	15.2	8.2	15.2	16.2	12.2	20	31	19.2	-0.151983405	-0.104490587	1	1	0.76923	0.83077	0.674583508	0.649343087	3.898717738	2.863564213	3.898717738	4.024922359	3.492849839	4.472135955	5.567764363	4.38178046	0.920878165	0.946313591	0.933595878	0.661963298
120	2	49	2	0	1	73	1	8	5	27.8	9.8	30	5.2	51.4	24.8	71.2	56.8	1.424650741	0.341943143	0.75714	0.75714	0.73846	0.73846	0.013909011	-0.467318359	5.272570531	3.130495168	5.477225575	2.28035085	7.169379332	4.979959839	8.438009244	7.536577473	1.557129006	1.158422696	1.357775851	-0.226704674
121	1	27	1	1	1	38	1	18	3	7.8	6	14	15.6	24.8	17.8	6.8	5.2	-0.365794273	-0.406543455	0.92857	0.77143	0.73846	0.80342	0.380011937	-0.118417177	2.792848009	2.449489743	3.741657387	3.949683532	4.979959839	4.219004622	2.607680962	2.28035085	0.796370345	0.770361308	0.783365826	0.13079738
202	1	23	2	1	1	23	0		0	6.8	4.4	5.8	11.75	9	6.4	6.8	2.4	-0.766371381	-0.831501207	0.92857	1	0.84615	0.8	0.877083026	0.502960109	2.607680962	2.097617696	2.408318916	3.4278273	3	2.529822128	2.607680962	1.549193338	0.483351445	0.410486045	0.446918745	0.690021568
205	2	36	1	3	1	70	1	7	7	37.8	10.4	10.6	4.4	5.5	8	10	18.8	-0.155042688	-0.552226209	0.35714	0.52857	0.9	0.8	-0.09469432	-0.812199751	6.14817046	3.224903099	3.255764119	2.097617696	2.34520788	2.828427125	3.16227766	4.335896678	0.919215596	0.669159018	0.794187307	-0.453447035
206	2	33	2	3	1	27	0		0	9	17.8	30	8.8	13.4	14.8	10.4	4.6	-0.293516957	-0.292254349	0.54286	0.75714	0.66923	0.91538	-0.763252628	0.374348085	3	4.219004622	5.477225575	2.966479395	3.660601044	3.847076812	3.224903099	2.144761059	0.840525457	0.841276204	0.84090083	-0.194452272
207	1	25	1	1	1	22	0		0	6.2	7.6	37.4	11.2	12.8	9.8	11.8	6.5	-0.243606815	-0.620257287	0.97143	0.97143	0.77692	0.73846	0.6490651	0.130491722	2.48997992	2.75680975	6.115553941	3.346640106	3.577708764	3.130495168	3.435112807	2.549509757	0.869708678	0.616232678	0.742970678	0.389778411
208	2	31	1	3	1	72	0		0	24	28.8	21.6	28	7	17.8	10.2	18.2	-0.239125232	0.587644215	0.34286	0.42857	0.63846	0.59231	-1.332396054	-2.07922163	4.898979486	5.366563146	4.647580015	5.291502622	2.645751311	4.219004622	3.193743885	4.266145802	0.872281358	1.260017545	1.066149452	-1.705808842
209	2	35	1	3	2	49	1	6	29	34.2	34.6	96.6	48.4	14.4	39.4	82	33.4	1.885301102	1.82458308	0.41429	0.47143	0.55556	0.62308	-1.562497812	-1.813271057	5.848076607	5.882176468	9.8285299	6.957010852	3.794733192	6.276941931	9.055385138	5.779273311	1.698617409	1.680649601	1.689633505	-1.687884434
210	2	33	2	2	1	90	0		0	34.8	33.6	58.4	66.2	10.8	27.8	44.2	10.6	0.899032248	1.537273826	0.5	0.57143	0.52137	0.625	-1.537269827	-1.525164529	5.899152482	5.796550698	7.64198927	8.136338243	3.286335345	5.272570531	6.648308055	3.255764119	1.37805379	1.592882239	1.485468014	-1.531217178
211	1	29	2	0	1	96	0		0	18	17.8	9.2	7.4	9	21.6	11.6	4.6	-0.459464579	-0.150863278	0.64286	0.67143	0.78462	0.82308	-0.017081933	-0.30386057	4.242640687	4.219004622	3.033150178	2.720294102	3	4.647580015	3.405877273	2.144761059	0.73521114	0.921486149	0.828348645	-0.160471252
214	2	40	1	2	2	2	1	6	34	8	6.6	47.2	45	19	17	43.2	46	0.390084487	0.630377012	0.95714	1	0.79231	0.85385	0.689584156	0.759142214	2.828427125	2.569046516	6.870225615	6.708203932	4.358898944	4.123105626	6.57267069	6.782329983	1.179018442	1.276862174	1.227940308	0.724363185
403	2	30	2	1	2	94	1	19	6	16.2	11.8	37.2	22	9.4	5.6	12.2	6.4	-0.116057821	-0.421286763	0.7	0.87143	0.76154	0.84615	-0.001586461	0.3638359	4.024922359	3.435112807	6.099180273	4.69041576	3.065941943	2.366431913	3.492849839	2.529822128	0.940181993	0.76073204	0.850457016	0.181124719
404	1	24	1	1	2	26	1	4	20	6.8	11.2	18.4	39.4	15	36.8	11.8	18.6	-0.440233437	0.787860824	0.3	0.68571	0.64103	0.81538	-1.412064624	-0.300654727	2.607680962	3.346640106	4.289522118	6.276941931	3.872983346	6.066300355	3.435112807	4.312771731	0.748175489	1.337109129	1.042642309	-0.856359676
405	2	32	2	2	2	5	1	5	20	13.6	9.4	14.75	5.6	71.8	18.4	3.5	3.4	0.53337147	-0.500563851	1	1	0.70769	0.8	0.390529698	0.502960109	3.687817783	3.065941943	3.840572874	2.366431913	8.473488066	4.289522118	1.870828693	1.843908891	1.238293774	0.706707966	0.97250087	0.446744904
406	2	35	2	2	2	7	1	6	29	4.6	5	4	9.2	28.2	2.75	4.2	2.6	-0.525365446	-0.947081799	1	1	0.97692	0.97692	1.633230499	1.344626553	2.144761059	2.236067977	2	3.033150178	5.310367219	1.658312395	2.049390153	1.61245155	0.688937264	0.230039565	0.459488414	1.488928526
407	2	38	1	2	2	3	1	7	9	13	10.2	9.5	20	28.2	25	62.2	60.4	0.375758934	0.664761767	0.87143	0.95714	0.67521	0.77692	-0.033962011	0.273593387	3.605551275	3.193743885	3.082207001	4.472135955	5.310367219	5	7.886697661	7.771743691	1.172927506	1.290256473	1.23159199	0.119815688
501	1	26	2	2	2	32	0		0	8.6	5	26	17.4	2.25	10.4	4	6.4	-0.621845251	-0.566909393	0.74286	0.81429	0.73077	0.83077	-0.052082296	0.131263335	2.93257566	2.236067977	5.099019514	4.171330723	1.5	3.224903099	2	2.529822128	0.614942883	0.658096199	0.636519541	0.03959052
999	2	39	2	2	1	100	1	6	10	3	4.8	4.5	18	19.6	27.2	21.8	5	-0.49391377	-0.1691868	0.84286	0.95714	0.76154	0.75214	0.30350287	0.155706803	1.732050808	2.19089023	2.121320344	4.242640687	4.427188724	5.215361924	4.669047012	2.236067977	0.711397378	0.91148955	0.811443464	0.229604836
